# Exploring molecular signatures of senescence with markeR, an R toolkit for evaluating gene sets as phenotypic markers

**DOI:** 10.64898/2025.12.05.692517

**Authors:** Rita Martins-Silva, Alexandre Kaizeler, Nuno L. Barbosa-Morais

## Abstract

Many biological processes, including cellular senescence, manifest as diverse phenotypes across cell types and conditions. Lacking definitive markers, researchers often rely on the expression of sets of genes to identify these complex states. However, multiple approaches exist to summarise gene set expression into quantitative metrics (*i.e.*, signatures), each with distinct strengths and limitations, and we know of no consensual framework to systematically evaluate their performance across datasets. We therefore developed markeR, an open-source, modular R package that evaluates gene sets as phenotypic markers using scoring and enrichment-based approaches. markeR generates interpretable metrics and intuitive visualisations for benchmarking gene signatures and exploring their associations with study variables. As a case study, we applied markeR to 9 published senescence-related gene sets across 25 RNA-seq datasets, 6 human cell types and 12 senescence-inducing conditions. Gene set performance varied widely: some signatures (*e.g.*, SenMayo) were robust senescence markers across contexts, while others (*e.g.*, MSigDB sets) performed poorly. We further applied markeR to 49 GTEx tissues, revealing tissue- and age-related differences in senescence-associated signals. Together, these findings emphasise the difficulty of characterising molecular phenotypes and demonstrate markeR’s potential for the systematic evaluation of gene sets in various biological contexts.

**GRAPHICAL ABSTRACT:** 
