## Supplementary File 3 for "Exploring molecular signatures of senescence with markeR, an R toolkit for evaluating gene sets as phenotypic markers"

### Sheet: Senescence Gene Sets
Gene Set Name	ID	Year	Description	Source	Number of citations	Cell Type	Enrichment	Inducing stimuli	Number of genes
SenMayo	SAUL_SEN_MAYO	2022	"Our own GSEA gene set for senescence-associated genes was generated by combining genes that had been reported in previous studies to be enriched in senescent and/or SASP-secreting cells and experimentally verified in at least human or mouse cells. "	https://doi.org/10.1038/s41467-022-32552-1	126	many	enriched	15 studies, not specific	125
CSgene	CSgene	2016	"We complied 504 experimentally verified genes from public data resources and published literature. (...) To provide a comprehensive resource, we collected known cell senescence-related genes from the Reactome pathway database, the Gene Ontology database, and the PubMed/GeneRIF literature database."	https://doi.org/10.1038/cddis.2015.414	37	many	not reported	573 studies, REACTOME and GO, not specific	503
CellAge	CellAge	2020	"We have also performed a meta-analysis to derive a molecular signature of replicative CS and found 526 overexpressed and 734 underexpressed genes [32]. These gene signatures are also available on the CellAge website."	https://doi.org/10.1111/acel.13041	95	NA	enriched & depleted	20 studies, Replicative senescence	1259
SeneQuest	SeneQuest	2019	"SeneQuest is a literature-based evidence database of genes related to senescence. Each gene in the database is connected with multiple literature evidence, which is displayed in the form of PubMed IDs, showing the status of the gene in senescence (upregulated, downregulated or both). Traditional senescence markers such as SA-b-gal, p21WAF1/Cip1 and p16Ink4a applied solely in a study for senescen…	https://doi.org/10.1016/j.cell.2019.10.005	1738	many	enriched & depleted	Not specific	117
GenAge	GenAge	2004	"By incorporating findings from model organisms to humans, such as mutations that either delay or accelerate ageing in mice, we constructed the gene networks previously related to ageing: namely, the network related to DNA metabolism and the network involving the GH/IGF-1 axis. Gathering data about the interacting partners of these proteins allowed us to suggest the involvement in ageing of a num…	https://doi.org/10.1016/j.febslet.2004.07.006	144	many	enriched & depleted	-	307	ONLY FOR AGEING
HernandezSegura	HernandezSegura	2017	"To identify cell-type-dependent and -independent senescence signatures, we compared the lists of differentially expressed genes in the three cell types with the senescence-specific signature derived from fibroblasts (...). Importantly, upon examining the list of common differentially expressed genes, we identified a significant number of hits (...) comprising a senescence core signature. Remarka…	https://doi.org/10.1016/j.cub.2017.07.033	670	fibroblasts, melanocytes, keratinocytes, astrocytes	enriched & depleted	RS, OIS, IRIS	55
FRIDMAN_SENESCENCE_UP	FRIDMAN_SENESCENCE_UP	2008	NA	https://doi.org/10.1038/onc.2008.213	195	NA	NA	-	77	NOT OPEN SOURCE PAPER
FRIDMAN_SENESCENCE_DN	FRIDMAN_SENESCENCE_DN	2008	NA	https://doi.org/10.1038/onc.2008.213	195	NA	NA	-	13	NOT OPEN SOURCE PAPER
GO:0090398	GOBP_CELLULAR_SENESCENCE	NA	NA	NA	7	many	not reported	Not specific	110
GO:2000773	GOBP_NEGATIVE_REGULATION_OF_CELLULAR_SENESCENCE	NA	NA	NA	1	NA	depleted	Not specific	25
GO:2000774	GOBP_POSITIVE_REGULATION_OF_CELLULAR_SENESCENCE	NA	NA	NA	1	NA	enriched	Not specific	19
R-HSA-2559583	REACTOME_CELLULAR_SENESCENCE	NA	NA	NA	27	NA	not reported	Not specific	197

### Sheet: SAUL_SEN_MAYO
gene	enrichment
ACVR1B	enriched
ANG	enriched
ANGPT1	enriched
ANGPTL4	enriched
AREG	enriched
AXL	enriched
BEX3	enriched
BMP2	enriched
BMP6	enriched
C3	enriched
CCL1	enriched
CCL13	enriched
CCL16	enriched
CCL2	enriched
CCL20	enriched
CCL24	enriched
CCL26	enriched
CCL3	enriched
CCL3L1	enriched
CCL4	enriched
CCL5	enriched
CCL7	enriched
CCL8	enriched
CD55	enriched
CD9	enriched
CSF1	enriched
CSF2	enriched
CSF2RB	enriched
CST4	enriched
CTNNB1	enriched
CTSB	enriched
CXCL1	enriched
CXCL10	enriched
CXCL12	enriched
CXCL16	enriched
CXCL2	enriched
CXCL3	enriched
CXCL8	enriched
CXCR2	enriched
DKK1	enriched
EDN1	enriched
EGF	enriched
EGFR	enriched
EREG	enriched
ESM1	enriched
ETS2	enriched
FAS	enriched
FGF1	enriched
FGF2	enriched
FGF7	enriched
GDF15	enriched
GEM	enriched
GMFG	enriched
HGF	enriched
HMGB1	enriched
ICAM1	enriched
ICAM3	enriched
IGF1	enriched
IGFBP1	enriched
IGFBP2	enriched
IGFBP3	enriched
IGFBP4	enriched
IGFBP5	enriched
IGFBP6	enriched
IGFBP7	enriched
IL10	enriched
IL13	enriched
IL15	enriched
IL18	enriched
IL1A	enriched
IL1B	enriched
IL2	enriched
IL32	enriched
IL6	enriched
IL6ST	enriched
IL7	enriched
INHA	enriched
IQGAP2	enriched
ITGA2	enriched
ITPKA	enriched
JUN	enriched
KITLG	enriched
LCP1	enriched
MIF	enriched
MMP1	enriched
MMP10	enriched
MMP12	enriched
MMP13	enriched
MMP14	enriched
MMP2	enriched
MMP3	enriched
MMP9	enriched
NAP1L4	enriched
NRG1	enriched
PAPPA	enriched
PECAM1	enriched
PGF	enriched
PIGF	enriched
PLAT	enriched
PLAU	enriched
PLAUR	enriched
PTBP1	enriched
PTGER2	enriched
PTGES	enriched
RPS6KA5	enriched
SCAMP4	enriched
SELPLG	enriched
SEMA3F	enriched
SERPINB4	enriched
SERPINE1	enriched
SERPINE2	enriched
SPP1	enriched
SPX	enriched
TIMP2	enriched
TNF	enriched
TNFRSF10C	enriched
TNFRSF11B	enriched
TNFRSF1A	enriched
TNFRSF1B	enriched
TUBGCP2	enriched
VEGFA	enriched
VEGFC	enriched
VGF	enriched
WNT16	enriched
WNT2	enriched

### Sheet: CSgene
gene	enrichment
TP53	not_reported
TERF2	not_reported
MAPK14	not_reported
CDKN2A	not_reported
CDKN1A	not_reported
CCNE1	not_reported
CCNA1	not_reported
MAPKAPK5	not_reported
CBX4	not_reported
TXN	not_reported
TBX2	not_reported
STAT3	not_reported
SRF	not_reported
BMI1	not_reported
MAP2K4	not_reported
MAP2K6	not_reported
MAP2K3	not_reported
MAPK8	not_reported
MAPK3	not_reported
MAPK1	not_reported
PRKCD	not_reported
PML	not_reported
OPA1	not_reported
ATM	not_reported
MDM2	not_reported
CXCL8	not_reported
IL6	not_reported
IGFBP7	not_reported
ID1	not_reported
HRAS	not_reported
H2AFX	not_reported
POT1	not_reported
SIRT1	not_reported
KDM6B	not_reported
PLA2R1	not_reported
EZH2	not_reported
E2F3	not_reported
E2F1	not_reported
CEBPB	not_reported
CDKN2D	not_reported
CDKN2B	not_reported
CDKN1B	not_reported
CDK6	not_reported
CDK4	not_reported
CDK2	not_reported
CDC42	not_reported
RBX1	not_reported
CDC27	not_reported
CDK1	not_reported
MAML1	not_reported
CD44	not_reported
MAD2L1BP	not_reported
MAP4K4	not_reported
AIM2	not_reported
RECQL4	not_reported
ARHGAP18	not_reported
KL	not_reported
MAPKAPK2	not_reported
AURKB	not_reported
SLC16A7	not_reported
CCNE2	not_reported
HIST1H2BJ	not_reported
HIST1H3F	not_reported
CCNA2	not_reported
MCM3AP	not_reported
CDC16	not_reported
TSC22D1	not_reported
CBS	not_reported
TNFSF13	not_reported
CTNNAL1	not_reported
EED	not_reported
PNPT1	not_reported
CDC23	not_reported
RNASET2	not_reported
TP63	not_reported
CAV1	not_reported
MKNK1	not_reported
TSLP	not_reported
HIST1H2BK	not_reported
PPM1D	not_reported
HAVCR2	not_reported
CBX2	not_reported
KDM2B	not_reported
DPY30	not_reported
C2orf40	not_reported
YPEL3	not_reported
HIST2H4A	not_reported
HIST1H4L	not_reported
HIST1H4E	not_reported
HIST1H4B	not_reported
HIST1H4H	not_reported
HIST1H4C	not_reported
HIST1H4J	not_reported
HIST1H4K	not_reported
HIST1H4F	not_reported
HIST1H4D	not_reported
HIST1H4A	not_reported
HIST1H3B	not_reported
HIST1H3H	not_reported
HIST1H3J	not_reported
HIST1H3G	not_reported
HIST1H3I	not_reported
HIST1H3E	not_reported
HIST1H3C	not_reported
HIST1H3D	not_reported
HIST1H3A	not_reported
HIST2H2BE	not_reported
HIST1H2BO	not_reported
HIST1H2BC	not_reported
HIST1H2BI	not_reported
HIST1H2BH	not_reported
HIST1H2BE	not_reported
HIST1H2BF	not_reported
HIST1H2BM	not_reported
HIST1H2BN	not_reported
HIST1H2BL	not_reported
HIST1H2BG	not_reported
HIST2H2AC	not_reported
HIST2H2AA3	not_reported
HIST1H2AB	not_reported
HIST1H2AC	not_reported
HIST1H2AJ	not_reported
HIST1H4I	not_reported
HIST3H3	not_reported
CALR	not_reported
HMGA2	not_reported
PHC3	not_reported
KAT6A	not_reported
EHMT1	not_reported
SMC6	not_reported
AIMP2	not_reported
CALCA	not_reported
DEK	not_reported
MAPKAPK3	not_reported
ZNF148	not_reported
YY1	not_reported
WRN	not_reported
WNT5A	not_reported
NR1H2	not_reported
UBE3A	not_reported
UBE2E1	not_reported
UBE2D1	not_reported
UBC	not_reported
UBB	not_reported
UBA52	not_reported
CDC26P1	not_reported
TYMS	not_reported
TWIST1	not_reported
HIRA	not_reported
RPS27AP11	not_reported
HIST2H2AA4	not_reported
TP73	not_reported
TOP 1,00	not_reported
TNF	not_reported
TGFB2	not_reported
TGFB1	not_reported
TFDP1	not_reported
TERT	not_reported
TERF1	not_reported
BUB1B	not_reported
BUB1	not_reported
TCF3	not_reported
TBX3	not_reported
TAGLN	not_reported
STAT6	not_reported
STAT1	not_reported
BRAF	not_reported
SREBF1	not_reported
BRCA1	not_reported
SP1	not_reported
SOX5	not_reported
SOD2	not_reported
SNAI1	not_reported
SMARCB1	not_reported
SMARCA2	not_reported
HIST2H3D	not_reported
PHC1P1	not_reported
ACD	not_reported
SKIL	not_reported
LOC649620	not_reported
SLC13A3	not_reported
LOC647654	not_reported
SMURF2	not_reported
ANAPC1	not_reported
SHC1	not_reported
CPEB1	not_reported
H3F3AP6	not_reported
ZMAT3	not_reported
RBBP4P1	not_reported
SRSF3	not_reported
SRSF1	not_reported
SATB1	not_reported
S100A6	not_reported
RXRB	not_reported
RRM2	not_reported
RRM1	not_reported
RPS27A	not_reported
RPS6KA3	not_reported
RPS6KA2	not_reported
RPS6KA1	not_reported
RPL5	not_reported
RNF2	not_reported
RIT1	not_reported
RING1	not_reported
BCL2L1	not_reported
RELA	not_reported
BCL2	not_reported
CCND1	not_reported
RBP2	not_reported
RBL2	not_reported
RBL1	not_reported
RBBP7	not_reported
RBBP4	not_reported
NTN4	not_reported
RB1	not_reported
IL21	not_reported
RAN	not_reported
RAF1	not_reported
RAC1	not_reported
TNRC6C	not_reported
KIAA1524	not_reported
EP400	not_reported
CNOT6	not_reported
CBX8	not_reported
PTEN	not_reported
SEPN1	not_reported
BACH1	not_reported
PSMB5	not_reported
PROX1	not_reported
PRL	not_reported
MAP2K7	not_reported
MAP2K1	not_reported
MAPK10	not_reported
MAPK9	not_reported
MAPK11	not_reported
MAPK7	not_reported
PRKDC	not_reported
RNF114	not_reported
PRKCI	not_reported
ATF7IP	not_reported
MFN1	not_reported
PRKAA2	not_reported
CDKN2AIP	not_reported
RBM38	not_reported
PRG2	not_reported
HIST2H4B	not_reported
HJURP	not_reported
TMEM140	not_reported
PBRM1	not_reported
2005-03-01	not_reported
PPARG	not_reported
PPARD	not_reported
POU2F1	not_reported
TERF2IP	not_reported
ERRFI1	not_reported
H2BFS	not_reported
PLK1	not_reported
PLAUR	not_reported
PIN1	not_reported
PIM1	not_reported
PIK3CA	not_reported
PHB	not_reported
PGR	not_reported
PGD	not_reported
PIAS4	not_reported
PDGFB	not_reported
SIRT6	not_reported
ANAPC11	not_reported
ANAPC7	not_reported
ANAPC5	not_reported
WNT16	not_reported
FZR1	not_reported
ZBTB7A	not_reported
ERGIC2	not_reported
PCNA	not_reported
FIS1	not_reported
PAX3	not_reported
NOX4	not_reported
MINK1	not_reported
PEBP1	not_reported
YBX1	not_reported
NINJ1	not_reported
NFKB1	not_reported
H2AFB1	not_reported
NDN	not_reported
NCAM1	not_reported
NBN	not_reported
MYC	not_reported
MYBL2	not_reported
MSN	not_reported
ASS1	not_reported
LOC441488	not_reported
MRE11A	not_reported
MOV10	not_reported
MMP7	not_reported
MIF	not_reported
MAP3K5	not_reported
MAP3K1	not_reported
MECP2	not_reported
MCL1	not_reported
MAGEA2	not_reported
SMAD9	not_reported
SMAD7	not_reported
SMAD6	not_reported
SMAD5	not_reported
SMAD4	not_reported
SMAD3	not_reported
SMAD2	not_reported
SMAD1	not_reported
MAD2L1	not_reported
MXD1	not_reported
MIR34A	not_reported
MIR30A	not_reported
MIR299	not_reported
MIR29A	not_reported
MIR22	not_reported
MIR217	not_reported
MIR21	not_reported
MIR205	not_reported
MIR203A	not_reported
MIR191	not_reported
MIR146A	not_reported
MIR141	not_reported
MIR10B	not_reported
ARNTL	not_reported
LMNB1	not_reported
LMNA	not_reported
LGALS9	not_reported
RHOA	not_reported
KRT5	not_reported
KRAS	not_reported
KIT	not_reported
KIR2DL4	not_reported
KCNJ12	not_reported
JUN	not_reported
JAK2	not_reported
ITGB4	not_reported
IRS1	not_reported
IRF7	not_reported
IRF5	not_reported
IRF3	not_reported
ING1	not_reported
IDO1	not_reported
ILF3	not_reported
IL15	not_reported
IL12B	not_reported
CXCR2	not_reported
IL4	not_reported
IGFBP5	not_reported
IGFBP3	not_reported
IGFBP1	not_reported
IGF1R	not_reported
IGF1	not_reported
H3F3AP5	not_reported
IFNG	not_reported
IFI16	not_reported
IDH1	not_reported
ID2	not_reported
HIST2H3A	not_reported
BIRC5	not_reported
HSPB1	not_reported
HSPA9	not_reported
HSPA5	not_reported
HSPA1A	not_reported
APEX1	not_reported
HNRNPA1	not_reported
FOXA3	not_reported
FOXA2	not_reported
FOXA1	not_reported
HMGA1	not_reported
HIF1A	not_reported
ANXA5	not_reported
HELLS	not_reported
HDAC1	not_reported
H3F3B	not_reported
H3F3A	not_reported
HIST1H2BB	not_reported
HIST1H2BD	not_reported
H2AFZ	not_reported
HIST1H2AD	not_reported
HIST1H2AE	not_reported
ANAPC4	not_reported
ANAPC2	not_reported
UBN1	not_reported
SENP1	not_reported
GUCY2C	not_reported
GSK3B	not_reported
UHRF1	not_reported
BRD7	not_reported
NSMCE2	not_reported
PTRF	not_reported
GPI	not_reported
GNAO1	not_reported
RPS6KA6	not_reported
TNRC6A	not_reported
AGO2	not_reported
B3GAT1	not_reported
DNAJC2	not_reported
GJA1	not_reported
AGO1	not_reported
EHF	not_reported
TINF2	not_reported
LDLRAP1	not_reported
ULK3	not_reported
GAPDH	not_reported
ABI3BP	not_reported
ASF1A	not_reported
HIST1H2BA	not_reported
G6PD	not_reported
ACKR1	not_reported
MTOR	not_reported
CDC26	not_reported
CNOT6L	not_reported
FOS	not_reported
CABIN1	not_reported
MORC3	not_reported
SUZ12	not_reported
NPTXR	not_reported
CBX6	not_reported
SIRT3	not_reported
CRTC1	not_reported
PPP1R13B	not_reported
SUN1	not_reported
SMC5	not_reported
TNRC6B	not_reported
FOXO1	not_reported
FOXM1	not_reported
TNIK	not_reported
SCMH1	not_reported
DKK 1,00	not_reported
FGFR2	not_reported
FGF2	not_reported
HEPACAM	not_reported
FANCD2	not_reported
EWSR1	not_reported
ETS2	not_reported
ETS1	not_reported
ESR2	not_reported
ERF	not_reported
AKT1	not_reported
EREG	not_reported
ERBB2	not_reported
ENG	not_reported
ELN	not_reported
CRTC2	not_reported
EIF5A	not_reported
EGR1	not_reported
EGFR	not_reported
EEF1B2	not_reported
AGO4	not_reported
AGO3	not_reported
EEF1A1	not_reported
PHC2	not_reported
PHC1	not_reported
ABCA1	not_reported
E2F2	not_reported
DUSP6	not_reported
DUSP4	not_reported
HBEGF	not_reported
AGT	not_reported
DNMT3A	not_reported
AGER	not_reported
DKC1	not_reported
DAXX	not_reported
CYP3A4	not_reported
CTSZ	not_reported
CTSD	not_reported
CSNK2A1	not_reported
E2F7	not_reported
PARP1	not_reported
HIST3H2BB	not_reported
HIST2H3C	not_reported
JDP2	not_reported
HIST4H4	not_reported
CLU	not_reported
CKB	not_reported
RASSF1	not_reported
CHEK1	not_reported
TOPBP1	not_reported
UBE2C	not_reported
KIF2C	not_reported
BTG3	not_reported
EHMT2	not_reported
GADD45G	not_reported
NEK6	not_reported
ZMYND11	not_reported
SPINT2	not_reported
CENPA	not_reported
AGR2	not_reported
CEBPG	not_reported
HYOU1	not_reported
TADA3	not_reported
MCRS1	not_reported
NDRG1	not_reported
ANAPC10	not_reported
CDKN2C	not_reported
ZMPSTE24	not_reported
PSMD14	not_reported
NAMPT	not_reported
RAD50	not_reported
TRIM10	not_reported
DNM1L	not_reported
BCL2L11	not_reported

### Sheet: CellAge
gene	enrichment
ABCA3	enriched
ACTL6A	depleted
ACYP2	enriched
PARP1	depleted
ADSL	depleted
AEBP1	depleted
CRYBG1	depleted
AKR1B1	enriched
AMPD3	enriched
AMPH	depleted
ANGPT1	enriched
SLC25A4	enriched
SLC25A5	depleted
ANXA4	enriched
AOX1	enriched
APEX1	depleted
BIRC5	depleted
APLP1	enriched
APOC1	depleted
APP	enriched
FAS	enriched
ARF4	enriched
RND3	enriched
STS	enriched
ASAH1	enriched
ASNS	depleted
ATP2B4	enriched
ATP5F1C	depleted
ATP6V1A	enriched
ATP6V0C	enriched
ATP6AP1	enriched
BARD1	depleted
CCND1	enriched
BCS1L	depleted
BGN	depleted
BLM	depleted
BPGM	enriched
BRCA1	depleted
BTC	enriched
BUB1	depleted
BUB1B	depleted
C1QBP	depleted
C3	enriched
SLC25A20	enriched
CALD1	enriched
CASP1	depleted
CAV2	enriched
RUNX1T1	depleted
CBR3	depleted
CBS	depleted
CCNA2	depleted
CCNB1	depleted
CCND2	enriched
CCNF	depleted
CCNG1	enriched
CD36	enriched
CD81	enriched
CDK1	depleted
CDC6	depleted
CDC20	depleted
CDC25B	depleted
CDC25C	depleted
CDH10	enriched
CDH11	depleted
CDK2	depleted
CDK4	depleted
CDKN1A	enriched
CDKN2A	enriched
CDKN2B	enriched
CDKN2C	depleted
CDKN3	depleted
CENPA	depleted
CENPE	depleted
CENPF	depleted
CTSC	depleted
CHD1	depleted
CHEK1	depleted
CKS1B	depleted
CKS2	depleted
CNN1	enriched
COL6A3	depleted
COL8A1	enriched
COL15A1	depleted
SLC31A2	enriched
COX7A1	enriched
CRYAB	enriched
CSE1L	depleted
CTGF	enriched
CTSB	enriched
CTSD	enriched
CTSZ	enriched
DAB2	enriched
DGKA	enriched
DARS	depleted
DBI	depleted
DDB2	enriched
GADD45A	enriched
DDX11	depleted
DHX15	depleted
DFFB	depleted
DHFR	depleted
DIO2	enriched
DKC1	depleted
DNA2	depleted
DNASE1L1	enriched
DNMT1	depleted
DPP4	enriched
DPYSL3	depleted
DTYMK	depleted
DUSP3	enriched
DUSP6	enriched
DUT	depleted
E2F2	depleted
ECT2	depleted
EDN1	enriched
PHC1	depleted
EGR1	depleted
EIF4EBP1	depleted
EMP2	depleted
ENO1	depleted
EPAS1	enriched
EPB41L2	depleted
EPHA4	enriched
CLN8	enriched
ERH	depleted
FBL	depleted
ETS1	depleted
ETV4	depleted
EWSR1	depleted
EZH2	depleted
F3	enriched
FABP5	depleted
FANCA	depleted
FANCD2	depleted
FANCE	depleted
FANCG	depleted
FAT1	enriched
EFEMP1	enriched
FEN1	depleted
FGF2	enriched
FH	depleted
FHL1	enriched
FKBP5	depleted
FOXM1	depleted
FLNC	enriched
FN1	enriched
FOLR3	enriched
CENPI	depleted
FTH1	enriched
FUCA1	enriched
FUS	depleted
FUT4	depleted
IFI6	enriched
GART	depleted
GAS6	enriched
GBA	enriched
GEM	depleted
GFPT1	enriched
GLB1	enriched
GLS	enriched
GLRX	enriched
GLUL	depleted
GM2A	enriched
GOLGB1	enriched
GPC1	enriched
GPER1	enriched
GRN	enriched
GRINA	enriched
MSH6	depleted
GUCY1B1	depleted
GUSB	depleted
H1F0	depleted
HIST1H1C	enriched
HIST1H1B	depleted
H2AFX	depleted
H2AFZ	depleted
HIST1H2BD	enriched
HIST1H1A	depleted
HAGH	enriched
HAS2	depleted
HELLS	depleted
HEXB	enriched
HLA-B	enriched
HMGB1	depleted
HMGB2	depleted
HMGB3	depleted
HMGN2	depleted
HMGA1	depleted
HMMR	depleted
HNRNPA1	depleted
HNRNPA2B1	depleted
HNRNPAB	depleted
HNRNPC	depleted
HNRNPD	depleted
HNRNPF	depleted
HNRNPH1	depleted
HNRNPH3	depleted
HNRNPU	depleted
HOXA5	depleted
HPRT1	depleted
HSPA2	depleted
ICAM1	enriched
ID4	depleted
IDS	enriched
IFI27	enriched
SP110	enriched
IFIT2	enriched
IFIT1	enriched
IFIT3	enriched
IGF2R	enriched
IGFBP3	enriched
IGFBP5	enriched
IGFBP7	enriched
IL11	depleted
ILF2	depleted
ILF3	depleted
IMPA2	depleted
IMPDH2	depleted
CXCL10	enriched
INPP5D	enriched
INSIG1	depleted
ITGA2	enriched
ITGAV	enriched
ITGB5	enriched
KCNJ2	enriched
KCNN2	enriched
KIF3C	enriched
KIF11	depleted
KIFC1	depleted
KIF22	depleted
KPNA2	depleted
L1CAM	enriched
LAMB2	enriched
LAMC1	enriched
STMN1	depleted
LBR	depleted
LIPA	enriched
LMNB1	depleted
LOX	enriched
LOXL2	enriched
LRP1	enriched
LRPAP1	enriched
LSAMP	depleted
LUM	enriched
MAD2L1	depleted
MANBA	enriched
MAT2A	depleted
MATN2	depleted
MCM2	depleted
MCM3	depleted
MCM4	depleted
MCM5	depleted
MCM6	depleted
MCM7	depleted
DNAJB9	enriched
MDK	depleted
MDM2	enriched
MEST	enriched
MFGE8	enriched
KITLG	depleted
MGMT	depleted
MKI67	depleted
MMP3	enriched
MMP12	enriched
MRE11	depleted
MSH2	depleted
MT1E	depleted
NUDT1	depleted
MTHFD1	depleted
MTIF2	depleted
MX1	enriched
MXI1	enriched
MYBL2	depleted
MYLK	enriched
HNRNPM	depleted
NAP1L3	enriched
NASP	depleted
NEK2	depleted
NPM1	depleted
NRAS	depleted
ODC1	depleted
ORC1	depleted
ORC2	depleted
CLDN11	depleted
P2RX5	enriched
PA2G4	depleted
PAFAH1B3	depleted
SERPINB2	enriched
PAM	enriched
PCK2	depleted
PCNA	depleted
PCNT	depleted
PCOLCE	depleted
PDK2	enriched
ENPP2	depleted
SERPINF1	depleted
PFAS	depleted
PFKP	depleted
SERPINI1	enriched
PIM1	depleted
PLAT	enriched
PLCB4	enriched
PLK1	depleted
PLOD1	enriched
PLOD2	enriched
EXOSC9	depleted
PRRX1	depleted
PODXL	enriched
POLA1	depleted
POLD1	depleted
POLD2	depleted
POLE	depleted
POLE2	depleted
POLR2D	depleted
CTSA	enriched
PPP1CC	depleted
PPP1R3C	enriched
PRIM1	depleted
PRIM2	depleted
PRKAR2B	depleted
PRNP	enriched
PRPS1	enriched
PRPS2	depleted
PRRG1	enriched
MASP1	enriched
HTRA1	enriched
PSG1	enriched
PSG2	enriched
PSG4	enriched
PSG5	enriched
PSG6	enriched
PSG7	enriched
PSG9	enriched
PSME1	depleted
PTBP1	depleted
PTGS1	depleted
PTMA	depleted
PTPRK	enriched
PTPRM	enriched
PTX3	depleted
PXMP2	depleted
RAD21	depleted
RAD51	depleted
RAD51D	depleted
RANBP1	depleted
RARRES3	enriched
RBBP7	depleted
RBBP8	depleted
RBL1	depleted
RBP1	depleted
RFC2	depleted
RFC3	depleted
RFC4	depleted
RPA3	depleted
RPL4	depleted
RPL5	depleted
MRPL23	depleted
RPS9	depleted
RPS16	depleted
RRAS	enriched
RRM1	depleted
RRM2	depleted
SORT1	enriched
SAFB	depleted
SAT1	enriched
SCD	depleted
CXCL12	depleted
SELENOW	enriched
SET	depleted
SFPQ	depleted
SFRP1	depleted
SRSF3	depleted
SRSF7	depleted
TRA2B	depleted
SGSH	enriched
SHMT2	depleted
STIL	depleted
SKP2	depleted
SLC1A1	enriched
SLC1A3	depleted
SLC20A2	enriched
SMPD1	enriched
SNRPA	depleted
SNRPB	depleted
SNRPB2	depleted
SNRPC	depleted
SNRPD1	depleted
SNRPE	depleted
SNRPF	depleted
SOX4	enriched
SOX11	depleted
SPARC	enriched
SSRP1	depleted
STAT1	enriched
STC1	enriched
AURKA	depleted
SVIL	enriched
VAMP2	enriched
SYT1	enriched
TAF5	depleted
TAF13	enriched
TAP1	enriched
TAPBP	enriched
TCF3	depleted
TCF19	depleted
TCOF1	depleted
TCP1	depleted
DYNLT3	enriched
TFAM	depleted
TGFB2	enriched
TGM2	enriched
THBS1	enriched
TIMP2	enriched
TIMP3	enriched
TK1	depleted
TLR3	enriched
GPR137B	enriched
TMPO	depleted
TNFRSF1B	depleted
TOP2A	depleted
TPM1	enriched
TPM2	enriched
TTF1	depleted
TTK	depleted
TWIST1	depleted
TYMS	depleted
UBE2H	enriched
UCHL1	enriched
UMPS	depleted
USP1	depleted
VRK1	depleted
WFS1	enriched
WNT5A	enriched
XPO1	depleted
ZNF711	depleted
ZNF22	depleted
ZFAND5	enriched
BTG2	enriched
RNF103	enriched
MALL	depleted
SCG2	enriched
REEP5	enriched
DEK	depleted
YEATS4	depleted
HMGA2	depleted
PABPN1	depleted
ANP32A	depleted
SLC7A5	depleted
CHAF1B	depleted
GTPBP6	depleted
CDC7	depleted
CDC45	depleted
FZD8	enriched
HIST1H2AJ	depleted
HIST1H2AC	enriched
HIST1H2BE	enriched
HIST1H2BC	enriched
HIST2H2BE	enriched
HIST1H3I	depleted
HIST1H3J	depleted
HIST1H4C	depleted
HIST1H4H	enriched
RAD54L	depleted
PIK3R3	enriched
ENC1	enriched
HAT1	depleted
KHSRP	depleted
PLA2G4C	enriched
RUVBL1	depleted
STC2	enriched
DCHS1	depleted
PEA15	enriched
CTSF	enriched
CTNNAL1	depleted
ADAM19	enriched
TNFSF10	enriched
ADAM23	enriched
RIOK3	enriched
TNFRSF10D	enriched
TNFRSF10B	enriched
SUCLG2	depleted
CREG1	enriched
BANF1	depleted
GMPS	depleted
SOCS2	depleted
GGH	depleted
TSC22D1	enriched
SPHK1	depleted
FUBP1	depleted
SLC5A6	depleted
DDX18	depleted
TIMELESS	depleted
H1FX	depleted
P4HA2	enriched
SELENBP1	depleted
ATP6V0E1	enriched
TAF1B	depleted
TAF1A	depleted
BAZ1B	depleted
PSTPIP2	enriched
PRC1	depleted
PAPSS2	enriched
CLDN1	enriched
LDB2	depleted
PKMYT1	depleted
NMI	depleted
ATP6V0D1	enriched
INA	enriched
SLC16A3	enriched
SMC3	depleted
PRPF4	depleted
CCNB2	depleted
CCNE2	depleted
SYNGR2	enriched
SYNGR1	enriched
EXO1	depleted
ZW10	depleted
BUB3	depleted
AURKB	depleted
PTTG1	depleted
DHRS3	enriched
PTER	depleted
TRIP13	depleted
SLIT2	depleted
SNRNP40	depleted
ARHGAP29	enriched
ITM2B	enriched
KIF23	depleted
GDF15	enriched
EEF1E1	depleted
TMEM59	enriched
ATP6V1G1	enriched
PREPL	enriched
APOBEC3B	depleted
KIF20B	depleted
AKAP12	depleted
IER2	depleted
RIN1	depleted
SNCAIP	depleted
ISG15	enriched
SH3PXD2A	enriched
CEP135	depleted
IPO13	enriched
ESPL1	depleted
CEP57	depleted
HDAC9	enriched
KNTC1	depleted
SNPH	enriched
PCLAF	depleted
EIF4A3	depleted
DLGAP5	depleted
URB2	depleted
ARHGAP11A	depleted
MELK	depleted
GINS1	depleted
HEPH	depleted
NUAK1	enriched
SV2A	depleted
NCAPD2	depleted
KIF14	depleted
PUM3	depleted
GFPT2	depleted
HS3ST3A1	depleted
USP3	depleted
THOC1	depleted
HNRNPDL	depleted
NAALADL1	depleted
TROAP	depleted
CHAF1A	depleted
SMC4	depleted
UBA2	depleted
SAE1	depleted
EDIL3	enriched
KIF20A	depleted
FRY	enriched
TRAP1	depleted
OPTN	enriched
TOB1	enriched
CEBPZ	depleted
TRIM28	depleted
AASS	depleted
ATP6AP2	enriched
ALYREF	depleted
PRMT3	depleted
DDX39A	depleted
HNRNPR	depleted
EFS	depleted
MRVI1	enriched
TRIM22	enriched
CITED2	enriched
TUBA1B	depleted
TUBB4B	depleted
NDRG1	enriched
NDC80	depleted
CPQ	enriched
IFITM3	enriched
PGRMC2	enriched
TUBGCP3	depleted
TOMM40	depleted
GPNMB	enriched
MAD2L2	depleted
TACC3	depleted
PPIH	depleted
FST	depleted
CAP2	enriched
SYNCRIP	depleted
SEMA3C	enriched
NOP56	depleted
RNASEH2A	depleted
ANP32B	depleted
DPYSL4	enriched
CCT2	depleted
NPC2	enriched
SMC2	depleted
PAICS	depleted
MXD4	enriched
SPAG5	depleted
TGOLN2	enriched
TXNIP	enriched
POSTN	depleted
RAD51AP1	depleted
KHDRBS1	depleted
CTCF	depleted
EBP	depleted
POLD3	depleted
POLQ	depleted
PLK4	depleted
MTHFD2	depleted
FAXDC2	enriched
BLCAP	enriched
TCERG1	depleted
DBF4	depleted
SERINC3	enriched
PNRC1	enriched
MLLT11	enriched
RAB40B	enriched
EBNA1BP2	depleted
KIF2C	depleted
NUDT21	depleted
CNTRL	depleted
UBE2C	depleted
TOPBP1	depleted
DNAJB4	enriched
WDR5	depleted
ADAMTS5	enriched
PRSS23	enriched
CIT	depleted
EMILIN1	depleted
ZWINT	depleted
LSM6	depleted
ADAMTS6	depleted
BAZ1A	depleted
SUPT16H	depleted
IRAK3	depleted
DUSP10	enriched
MRPL3	depleted
GALNT5	enriched
PRAF2	enriched
MAN1B1	enriched
FILIP1L	enriched
NRM	depleted
PHB2	depleted
CBX3	depleted
GABARAP	enriched
OIP5	depleted
EXOSC8	depleted
MRAS	enriched
CEP162	depleted
COBLL1	enriched
WDR47	enriched
MAPRE3	enriched
SEPHS1	depleted
ELL2	enriched
CCT5	depleted
TPX2	depleted
PAXIP1	depleted
PCNX1	enriched
LIMCH1	enriched
RIMS1	enriched
KDM1A	depleted
MAST3	enriched
TBC1D9	enriched
NUP205	depleted
SULF1	enriched
NEMP1	depleted
NCAPD3	depleted
KIAA0930	enriched
MAN2B2	enriched
SMCHD1	depleted
AHCYL2	enriched
NCSTN	enriched
NCAPH	depleted
SF3B3	depleted
CBX5	depleted
ISCU	enriched
CBX7	enriched
TMEM131	enriched
DDAH1	enriched
CDC42EP4	depleted
DDX58	enriched
ORC6	depleted
OPN3	enriched
NUP62	depleted
LRRC6	enriched
POLA2	depleted
LSM5	depleted
PLA2G15	enriched
STX12	enriched
GABARAPL1	enriched
APOL2	enriched
KIF4A	depleted
RAD54B	depleted
BRI3	enriched
LMOD1	enriched
MPC2	enriched
POC1A	depleted
PAMR1	enriched
NOL11	depleted
CNRIP1	depleted
CLIP3	enriched
LRP10	enriched
SIPA1L1	enriched
RAB11FIP5	enriched
RAI14	enriched
TCTN3	enriched
ZBTB20	enriched
PHF19	depleted
TMEM251	depleted
PHGDH	depleted
FBXO6	enriched
FBXO5	depleted
HSPB8	enriched
GNL3	depleted
SLC17A5	enriched
DAZAP1	depleted
RGS17	depleted
CKAP2	depleted
RNF11	enriched
CYFIP2	enriched
ANKRD1	enriched
VPS41	enriched
TSPAN13	enriched
DKK3	enriched
SNX5	depleted
TUBG2	enriched
COQ2	depleted
TNFRSF21	enriched
SESN1	enriched
LSM3	depleted
APEX2	depleted
RBMX	depleted
UBE2S	depleted
UTP20	depleted
KCNMB4	enriched
EML4	depleted
DCPS	depleted
OSTM1	enriched
SLC43A3	depleted
ATAD2	depleted
UBE2T	depleted
NXT1	depleted
PYCARD	depleted
RACGAP1	depleted
UHRF1	depleted
PSMC3IP	depleted
GPSM2	depleted
LRP12	enriched
DONSON	depleted
LMCD1	enriched
NT5C	depleted
STOML2	depleted
RRM2B	enriched
COL5A3	depleted
ATP6V0A4	enriched
ARHGEF3	enriched
AK3	enriched
STMN3	depleted
MTERF3	depleted
TPRKB	depleted
TVP23B	enriched
GMNN	depleted
DERA	depleted
CRYL1	enriched
ADIPOR1	enriched
UTP11	depleted
ANGPTL4	enriched
CEP83	depleted
CERCAM	enriched
MRTO4	depleted
PLEKHO1	depleted
CPA4	enriched
NUSAP1	depleted
2002-03-01	enriched
FKBP11	depleted
FAM198B	enriched
RSRC1	depleted
PRR16	depleted
UCHL5	depleted
NIP7	depleted
TRPV2	enriched
SCARA3	depleted
RNF138	depleted
PCYOX1	enriched
CTDSPL2	depleted
GTSE1	depleted
ETV7	enriched
DTL	depleted
RAB6B	enriched
ARMCX3	enriched
GDE1	enriched
NOP58	depleted
DPH5	depleted
DHRS7	enriched
MRPL48	depleted
YPEL5	enriched
GINS2	depleted
HSPB11	depleted
SARAF	enriched
CYB5R1	enriched
STK26	depleted
TM7SF3	enriched
MYOZ2	enriched
COQ3	depleted
ZFYVE1	enriched
NUP54	depleted
MIS18A	depleted
GNG2	depleted
CYTL1	depleted
GAR1	depleted
ANLN	depleted
RIN2	enriched
MIOS	depleted
PIMREG	depleted
CHPF2	enriched
NEURL1B	depleted
USP53	enriched
CCNJ	depleted
ARL15	enriched
TMEM106B	enriched
LRRN3	enriched
MANSC1	enriched
SLC35F2	depleted
LY6K	depleted
NSMCE4A	depleted
KLHL24	enriched
HAUS6	depleted
CNNM2	enriched
SAMD9	enriched
ERCC6L	depleted
FAM46C	depleted
RETSAT	enriched
NCAPG2	depleted
ELOVL2	depleted
HAUS4	depleted
LPCAT2	enriched
TIPIN	depleted
THG1L	depleted
HERC6	enriched
PARPBP	depleted
MCUB	depleted
CDCA4	depleted
ZWILCH	depleted
TMEM45A	enriched
WDYHV1	depleted
SLFN12	enriched
BSDC1	enriched
ANO10	enriched
CDCA8	depleted
UBR7	depleted
DARS2	depleted
RFWD3	depleted
CEP55	depleted
CENPQ	depleted
MSL2	depleted
PRMT6	depleted
FAIM	depleted
RIF1	depleted
P3H2	enriched
FANCI	depleted
NEIL3	depleted
NUDT15	depleted
PHF10	depleted
CWF19L1	depleted
TBC1D19	enriched
BRIX1	depleted
CPPED1	enriched
TMA16	depleted
MIS18BP1	depleted
MNS1	depleted
DRAM1	enriched
HJURP	depleted
STYK1	enriched
MCM10	depleted
TNFRSF19	depleted
CDCA7L	depleted
PLXNA3	enriched
HAUS7	depleted
POMGNT1	enriched
G2E3	depleted
DEPDC1	depleted
LYAR	depleted
TMEM127	enriched
NDC1	depleted
IQCC	depleted
ASF1B	depleted
HHAT	enriched
EDEM2	enriched
TMEM30A	enriched
CDK5RAP2	depleted
PRR11	depleted
DEPDC1B	depleted
CENPJ	depleted
CENPN	depleted
PBK	depleted
NXT2	depleted
SULF2	enriched
BAIAP2L1	enriched
SLC25A40	depleted
PCDHB8	enriched
PCDHB2	enriched
FAM214A	enriched
NPDC1	enriched
TMEM9B	enriched
EMC7	enriched
MAP3K7CL	enriched
LXN	depleted
CMC2	depleted
ENY2	depleted
OLFML3	depleted
PRTFDC1	depleted
KIF15	depleted
SDHAF3	depleted
KNL1	depleted
PLSCR4	enriched
TIGAR	enriched
NUP107	depleted
SLC44A2	enriched
PHTF2	enriched
ZNFX1	enriched
KIAA1191	enriched
NIPAL3	enriched
MCOLN1	enriched
ATP10D	enriched
RCN3	depleted
SPC25	depleted
AS3MT	depleted
RHBDD2	enriched
C3orf14	depleted
CNOT6	depleted
HEG1	enriched
SERINC1	enriched
KCTD16	enriched
NCEH1	depleted
SEMA6A	enriched
TRMT5	depleted
2004-03-01	enriched
PCDH10	enriched
CIP2A	depleted
CALCOCO1	enriched
ZBTB4	enriched
FANCM	depleted
PCDHB16	enriched
LSM2	depleted
SQOR	enriched
RHOU	enriched
NTN4	enriched
PLEKHA1	enriched
TMEM35A	enriched
ABHD4	enriched
FAM111A	depleted
CLSPN	depleted
FIGNL1	depleted
PERP	enriched
CENPK	depleted
TMBIM1	enriched
IFIH1	enriched
NCAPG	depleted
SIL1	enriched
ZMAT3	enriched
ZDHHC6	depleted
NUCKS1	depleted
MFSD1	enriched
SMURF2	enriched
FNDC3B	enriched
GINS3	depleted
FNDC4	enriched
NABP1	enriched
NT5DC2	depleted
CENPH	depleted
MRPS15	depleted
MRPS9	depleted
MRPL11	depleted
MRPL1	depleted
PINK1	enriched
NBEAL1	enriched
MARCKSL1	depleted
RASL11B	depleted
VKORC1	enriched
MIS12	depleted
DDA1	enriched
GGCT	depleted
CENPM	depleted
NUP37	depleted
DSCC1	depleted
MLPH	depleted
MFSD11	enriched
PAGR1	depleted
OGFRL1	enriched
CENPU	depleted
SUV39H2	depleted
NARS2	depleted
E2F8	depleted
ECHDC3	depleted
ZFAND1	depleted
ZFHX4	depleted
SUGCT	enriched
GSDMD	depleted
SHCBP1	depleted
QSER1	depleted
GEMIN6	depleted
PIP4K2C	enriched
BORA	depleted
MCMBP	depleted
NUP85	depleted
ACTR5	depleted
SCD5	enriched
WDR76	depleted
DSN1	depleted
RMI1	depleted
MYO19	depleted
ARMC9	enriched
COQ10B	enriched
WDR26	enriched
PIGZ	enriched
SLC35F5	enriched
FAM214B	enriched
CEP70	depleted
ULBP2	enriched
PDCD1LG2	enriched
COLEC12	depleted
ITFG1	enriched
FAM83D	depleted
ANP32E	depleted
CDT1	depleted
MAP1LC3B	enriched
REXO5	depleted
NETO2	depleted
SEH1L	depleted
KIF18A	depleted
CDCA3	depleted
APH1B	enriched
NUF2	depleted
BCL2L12	depleted
TMEM47	enriched
DYNLRB2	enriched
CRISPLD1	depleted
TMTC1	enriched
CDCA7	depleted
KRTAP1-5	enriched
HASPIN	depleted
TM2D1	enriched
CCDC8	depleted
BRIP1	depleted
EMILIN2	depleted
MND1	depleted
WDR54	depleted
WDR75	depleted
CEP78	depleted
ANTXR1	enriched
MEX3B	depleted
LRRC8C	depleted
SGIP1	enriched
PSMG3	depleted
C9orf64	depleted
FAM213A	depleted
GINS4	depleted
CCDC77	depleted
CMSS1	depleted
CYSTM1	enriched
C15orf48	enriched
MCM8	depleted
PGBD1	depleted
GNPTG	enriched
SLC9A7	enriched
MGARP	enriched
PSRC1	depleted
C19orf48	depleted
BUD13	depleted
LMNB2	depleted
C1orf198	enriched
PLXDC2	enriched
MASTL	depleted
PRPF38A	depleted
NUDCD1	depleted
FBXL20	enriched
HIST1H2BK	enriched
TANC1	enriched
WDR34	depleted
SAPCD2	depleted
MED30	depleted
MCFD2	enriched
KNSTRN	depleted
ERI1	depleted
JPT2	depleted
PKDCC	depleted
SLFN11	depleted
NEXN	enriched
LONRF1	depleted
NXPE3	enriched
CALML4	depleted
ARRDC4	enriched
ZNF300	depleted
LMBRD2	enriched
FANK1	enriched
TIFA	depleted
DNER	enriched
SLC38A5	depleted
TEX30	depleted
PGAP3	enriched
HAUS8	depleted
HTRA3	depleted
ORMDL3	enriched
H2AFV	depleted
TP53INP1	enriched
PPP1R14A	depleted
GLMP	enriched
MTFR2	depleted
CDCA5	depleted
AHNAK2	enriched
SAAL1	depleted
CYP2U1	enriched
PIK3IP1	enriched
FBXO32	enriched
CGAS	depleted
HAUS1	depleted
ATG4A	enriched
DDIT4L	depleted
FAM46B	depleted
DIS3L	depleted
DHRS1	enriched
RMI2	depleted
GINM1	enriched
TSEN15	depleted
FAM129A	depleted
RPL39L	depleted
SSX2IP	depleted
TRIM6	depleted
ZNF511	depleted
C12orf45	depleted
ALKBH2	depleted
FRMD6	enriched
FOPNL	depleted
PAQR4	depleted
SLC43A2	enriched
CYB5D2	enriched
WDR63	enriched
TPRG1L	enriched
TANGO2	enriched
NUP35	depleted
UBR3	enriched
CCDC58	depleted
FAM43A	enriched
SPATA18	enriched
JMY	enriched
PM20D2	depleted
DOCK11	depleted
SELENOM	enriched
BRI3BP	depleted
LACC1	enriched
CEP128	depleted
KIF18B	depleted
CCBE1	depleted
ANKRD29	enriched
C19orf18	enriched
ZNF582	enriched
CKAP2L	depleted
ARL6IP6	depleted
SGO2	depleted
GPR155	enriched
SGO1	depleted
CREBRF	enriched
MBOAT1	depleted
BMT2	enriched
CDCA2	depleted
ESCO2	depleted
LINGO2	enriched
ITPRIPL2	enriched
ZNF610	enriched
APCDD1L	depleted
CCDC138	depleted
RNF168	depleted
PRICKLE2	enriched
ADGRA3	depleted
OLFML2A	depleted
ABHD3	depleted
ZNF367	depleted
PLPP4	enriched
RPL22L1	depleted
PRIMPOL	depleted
CMYA5	enriched
TUBB	depleted
FAM219A	enriched
SAMD9L	enriched
PLAC9	depleted
HYLS1	depleted
CYB561A3	enriched
DDIAS	depleted
SKA1	depleted
OTUD1	enriched
HNRNPA3	depleted
SKA3	depleted
CPNE2	depleted
TMEM217	enriched
RBM24	enriched
DAGLB	enriched
SCUBE3	enriched
MAMDC2	enriched
ASPM	depleted
NAP1L5	enriched
SLC25A45	enriched
PGM2L1	enriched
CD163L1	enriched
GAS2L3	depleted
SLC46A3	enriched
CEP57L1	depleted
DCBLD1	enriched
TUSC1	depleted
TRIM59	depleted
TMEM119	depleted
C1orf174	depleted
NRBP2	enriched
NCKAP5	enriched
CAVIN4	enriched
SERINC2	enriched
RBPMS2	depleted
SKA2	depleted
GEN1	depleted
CASTOR3	enriched
RFLNB	depleted
FAM111B	depleted
KCTD4	enriched
CENPW	depleted
C11orf96	enriched
CCDC9B	enriched
ZNF662	depleted
C5orf46	enriched
ARHGEF37	enriched
SHC4	enriched
C8orf59	depleted
SAMD12	enriched
HACD4	depleted
MXRA7	enriched
MZT1	depleted
TSPAN11	enriched
IGIP	enriched
EIF3CL	depleted
FAM72D	depleted
C8orf88	depleted
TMEM178B	enriched

### Sheet: GenAge
gene	enrichment
GHR	not_reported
GHRH	not_reported
SHC1	not_reported
POU1F1	not_reported
PROP1	not_reported
TP53	not_reported
TERC	not_reported
TERT	not_reported
ATM	not_reported
PLAU	not_reported
ERCC2	not_reported
ERCC8	not_reported
WRN	not_reported
LMNA	not_reported
IGF1R	not_reported
TXN	not_reported
KL	not_reported
E2F1	not_reported
PTPN11	not_reported
NFKB2	not_reported
STAT5B	not_reported
STAT3	not_reported
STAT5A	not_reported
NRG1	not_reported
HDAC3	not_reported
GH1	not_reported
IL7R	not_reported
IGF1	not_reported
IGF2	not_reported
INS	not_reported
NGF	not_reported
IRS1	not_reported
PTPN1	not_reported
IRS2	not_reported
AKT1	not_reported
PIK3CB	not_reported
NGFR	not_reported
HRAS	not_reported
MYC	not_reported
EGFR	not_reported
ERBB2	not_reported
INSR	not_reported
NCOR1	not_reported
NBN	not_reported
JUND	not_reported
IL2	not_reported
PDGFB	not_reported
EGF	not_reported
IL2RG	not_reported
FOS	not_reported
PDGFRB	not_reported
EPOR	not_reported
SST	not_reported
PRKCD	not_reported
PPARA	not_reported
RET	not_reported
PLCG2	not_reported
PEX5	not_reported
TCF3	not_reported
PARP1	not_reported
BRCA1	not_reported
PIN1	not_reported
PTEN	not_reported
CREBBP	not_reported
HIF1A	not_reported
UBB	not_reported
RPA1	not_reported
BLM	not_reported
BCL2	not_reported
S100B	not_reported
VCP	not_reported
POLG	not_reported
IGFBP3	not_reported
HSP90AA1	not_reported
NR3C1	not_reported
EGR1	not_reported
VEGFA	not_reported
ABL1	not_reported
BRCA2	not_reported
TOP2A	not_reported
TOP2B	not_reported
NFKB1	not_reported
TOP 1,00	not_reported
RAD51	not_reported
UBE2I	not_reported
TNF	not_reported
PDPK1	not_reported
CEBPA	not_reported
CEBPB	not_reported
MXI1	not_reported
TGFB1	not_reported
ERCC6	not_reported
STK11	not_reported
EP300	not_reported
APTX	not_reported
PML	not_reported
GSK3B	not_reported
HTT	not_reported
PRKCA	not_reported
SSTR3	not_reported
HELLS	not_reported
APOC3	not_reported
EEF2	not_reported
ERCC3	not_reported
TERF1	not_reported
PRKDC	not_reported
CAT	not_reported
ERCC5	not_reported
AR	not_reported
GTF2H2	not_reported
XRCC5	not_reported
PCNA	not_reported
FEN1	not_reported
FAS	not_reported
TERF2	not_reported
XRCC6	not_reported
POLD1	not_reported
BAX	not_reported
RB1	not_reported
EMD	not_reported
GRB2	not_reported
FOXO3	not_reported
FOXO1	not_reported
HSF1	not_reported
XPA	not_reported
MSRA	not_reported
RECQL4	not_reported
SOD2	not_reported
SOD1	not_reported
FOXM1	not_reported
COQ7	not_reported
CACNA1A	not_reported
LRP2	not_reported
AIFM1	not_reported
UCHL1	not_reported
APP	not_reported
APOE	not_reported
A2M	not_reported
SNCG	not_reported
PRDX1	not_reported
PON1	not_reported
RELA	not_reported
IL6	not_reported
RGN	not_reported
ATP5O	not_reported
RAD52	not_reported
TOP3B	not_reported
ERCC1	not_reported
SIRT1	not_reported
HDAC1	not_reported
HSPA9	not_reported
GPX1	not_reported
GSR	not_reported
GSS	not_reported
GSTA4	not_reported
GSTP1	not_reported
MT-CO1	not_reported
HSPD1	not_reported
HSPA1A	not_reported
HSPA1B	not_reported
PCMT1	not_reported
MAPK8	not_reported
YWHAZ	not_reported
PTK2B	not_reported
PTK2	not_reported
IL7	not_reported
MAPK14	not_reported
FGFR1	not_reported
SP1	not_reported
FLT1	not_reported
JUN	not_reported
MED1	not_reported
MAPK9	not_reported
MAPK3	not_reported
HMGB1	not_reported
CCNA2	not_reported
HMGB2	not_reported
MAP3K5	not_reported
TAF1	not_reported
LMNB1	not_reported
SDHC	not_reported
FOXO4	not_reported
HESX1	not_reported
PIK3R1	not_reported
BSCL2	not_reported
AGPAT2	not_reported
BMI1	not_reported
EEF1A1	not_reported
TFAP2A	not_reported
BDNF	not_reported
CREB1	not_reported
ATF2	not_reported
TBP	not_reported
APEX1	not_reported
HBP1	not_reported
BUB1B	not_reported
PTGS2	not_reported
HSPA8	not_reported
SIN3A	not_reported
CDK1	not_reported
TFDP1	not_reported
DDIT3	not_reported
POLA1	not_reported
MAPT	not_reported
CTGF	not_reported
HDAC2	not_reported
MAX	not_reported
MXD1	not_reported
MDM2	not_reported
SUMO1	not_reported
H2AFX	not_reported
HOXB7	not_reported
HOXC4	not_reported
JAK2	not_reported
ESR1	not_reported
LEP	not_reported
LEPR	not_reported
NFKBIA	not_reported
CLU	not_reported
MTOR	not_reported
GHRHR	not_reported
CTNNB1	not_reported
PSEN1	not_reported
DLL3	not_reported
CDKN2A	not_reported
PPP1CA	not_reported
DBN1	not_reported
NOG	not_reported
ELN	not_reported
ATR	not_reported
UCP3	not_reported
ZMPSTE24	not_reported
TP63	not_reported
UCP2	not_reported
POLB	not_reported
GCLC	not_reported
GCLM	not_reported
SIRT6	not_reported
BUB3	not_reported
RAE1	not_reported
PMCH	not_reported
MLH1	not_reported
CSNK1E	not_reported
STUB1	not_reported
PPM1D	not_reported
CHEK2	not_reported
PCK1	not_reported
ARHGAP1	not_reported
CDC42	not_reported
ARNTL	not_reported
CLOCK	not_reported
HIC1	not_reported
PAPPA	not_reported
ADCY5	not_reported
PPARGC1A	not_reported
GPX4	not_reported
UCP1	not_reported
FGF23	not_reported
EFEMP1	not_reported
ERCC4	not_reported
CETP	not_reported
PPARG	not_reported
AGTR1	not_reported
CISD2	not_reported
EEF1E1	not_reported
EPS8	not_reported
KCNA3	not_reported
SIRT7	not_reported
SLC13A1	not_reported
SOCS2	not_reported
TPP2	not_reported
TP53BP1	not_reported
SIRT3	not_reported
NCOR2	not_reported
SUN1	not_reported
BAK1	not_reported
IGFBP2	not_reported
PYCR1	not_reported
TP73	not_reported
CNR1	not_reported
NFE2L2	not_reported
CDKN1A	not_reported
PDGFRA	not_reported
PIK3CA	not_reported
C1QA	not_reported
CDKN2B	not_reported
EIF5A2	not_reported
MIF	not_reported
DGAT1	not_reported
MT1E	not_reported
FGF21	not_reported
HTRA2	not_reported
GSK3A	not_reported
NUDT1	not_reported
IKBKB	not_reported
SQSTM1	not_reported
CDK7	not_reported
GRN	not_reported
SERPINE1	not_reported
SPRTN	not_reported
RICTOR	not_reported
CTF1	not_reported
TRAP1	not_reported
TRPV1	not_reported
NFE2L1	not_reported
IFNB1	not_reported
GDF11	not_reported

### Sheet: HernandezSegura
gene	enrichment
ACADVL	enriched
ADPGK	enriched
ARHGAP35	depleted
ARID2	depleted
ASCC1	depleted
B4GALT7	enriched
BCL2L2	enriched
C2CD5	depleted
CCND1	enriched
CHMP5	enriched
CNTLN	depleted
CREBBP	depleted
DDA1	enriched
DGKA	enriched
DYNLT3	enriched
EFNB3	depleted
FAM214B	enriched
GBE1	enriched
GDNF	enriched
GSTM4	depleted
ICE1	depleted
KCTD3	depleted
KLC1	enriched
MEIS1	depleted
MT-CYB	enriched
NFIA	depleted
NOL3	enriched
P4HA2	enriched
PATZ1	depleted
PCIF1	depleted
PDLIM4	enriched
PDS5B	depleted
PLK3	enriched
PLXNA3	enriched
POFUT2	enriched
RAI14	enriched
RHNO1	depleted
SCOC	enriched
SLC10A3	enriched
SLC16A3	enriched
SMO	depleted
SPATA6	depleted
SPIN4	depleted
STAG1	depleted
SUSD6	enriched
TAF13	enriched
TMEM87B	enriched
TOLLIP	enriched
TRDMT1	depleted
TSPAN13	enriched
UFM1	enriched
USP6NL	depleted
ZBTB7A	enriched
ZC3H4	depleted
ZNHIT1	enriched

### Sheet: GOBP_CELLULAR_SENESCENCE
gene	enrichment
AKT3	not_reported
MIR543	not_reported
CDK2	not_reported
CDK6	not_reported
CDKN1A	not_reported
ZMPSTE24	not_reported
CDKN1B	not_reported
CDKN2A	not_reported
CDKN2B	not_reported
CITED2	not_reported
KAT5	not_reported
PLK2	not_reported
NEK6	not_reported
ZNF277	not_reported
CGAS	not_reported
COMP	not_reported
MAPK14	not_reported
VASH1	not_reported
PLA2R1	not_reported
SMC5	not_reported
SIRT1	not_reported
MORC3	not_reported
NUP62	not_reported
ABL1	not_reported
ULK3	not_reported
RSL1D1	not_reported
FBXO5	not_reported
FBXO4	not_reported
MAGEA2B	not_reported
NSMCE2	not_reported
H2AX	not_reported
HLA-G	not_reported
HMGA1	not_reported
HRAS	not_reported
ID2	not_reported
IGF1R	not_reported
ING2	not_reported
KIR2DL4	not_reported
ARG2	not_reported
LMNA	not_reported
BMAL1	not_reported
MIR10A	not_reported
MIR146A	not_reported
MIR17	not_reported
MIR188	not_reported
MIR217	not_reported
MIR22	not_reported
MIR34A	not_reported
MAGEA2	not_reported
MAP3K3	not_reported
MAP3K5	not_reported
MIF	not_reported
MNT	not_reported
ATM	not_reported
NPM1	not_reported
YBX1	not_reported
OPA1	not_reported
PAWR	not_reported
ABI3	not_reported
FZR1	not_reported
WNT16	not_reported
SIRT6	not_reported
PML	not_reported
PRMT6	not_reported
PRELP	not_reported
PRKCD	not_reported
MAPK8	not_reported
MAPK11	not_reported
MAPK9	not_reported
MAPK10	not_reported
MAP2K1	not_reported
MAP2K3	not_reported
MAP2K6	not_reported
MAP2K7	not_reported
B2M	not_reported
ZMIZ1	not_reported
PTEN	not_reported
MIR20B	not_reported
RBL1	not_reported
BCL6	not_reported
MAP2K4	not_reported
BMPR1A	not_reported
SPI1	not_reported
SRF	not_reported
BRCA2	not_reported
NEK4	not_reported
TBX2	not_reported
TBX3	not_reported
MIR590	not_reported
TERC	not_reported
TERF2	not_reported
TERT	not_reported
TOP2B	not_reported
TP53	not_reported
TWIST1	not_reported
WNT1	not_reported
WRN	not_reported
SMC6	not_reported
KAT6A	not_reported
ZKSCAN3	not_reported
HMGA2	not_reported
CALR	not_reported
YPEL3	not_reported
ECRG4	not_reported
MAPKAPK5	not_reported
TP63	not_reported
PNPT1	not_reported
DNAJA3	not_reported
EEF1E1	not_reported
NUAK1	not_reported

### Sheet: GOBP_NEGATIVE_REGULATION_OF_CEL
gene	enrichment
AKT3	depleted
MIR543	depleted
CDK6	depleted
PLK2	depleted
SIRT1	depleted
ABL1	depleted
FBXO5	depleted
MIR17	depleted
MAP3K3	depleted
MIF	depleted
YBX1	depleted
FZR1	depleted
SIRT6	depleted
PTEN	depleted
RBL1	depleted
BCL6	depleted
TBX2	depleted
MIR590	depleted
TERC	depleted
TERF2	depleted
TERT	depleted
TWIST1	depleted
WNT1	depleted
ZKSCAN3	depleted
HMGA2	depleted

### Sheet: GOBP_POSITIVE_REGULATION_OF_CEL
gene	enrichment
CGAS	enriched
SIRT1	enriched
MORC3	enriched
HLA-G	enriched
KIR2DL4	enriched
ARG2	enriched
MIR10A	enriched
MIR146A	enriched
MIR188	enriched
MIR217	enriched
MIR22	enriched
MIR34A	enriched
PAWR	enriched
ABI3	enriched
B2M	enriched
MIR20B	enriched
TP53	enriched
YPEL3	enriched
EEF1E1	enriched

### Sheet:  REACTOME_CELLULAR_SENESCENCE
gene	enrichment
CDC27	not_reported
E2F2	not_reported
SCMH1	not_reported
MRE11	not_reported
MAP2K3	not_reported
MAPK9	not_reported
ANAPC4	not_reported
MAP2K4	not_reported
MAP4K4	not_reported
RPS6KA2	not_reported
UBE2D1	not_reported
EED	not_reported
MAP2K7	not_reported
TNRC6C	not_reported
MAPKAPK5	not_reported
ANAPC5	not_reported
TNRC6A	not_reported
TINF2	not_reported
AGO1	not_reported
CDC23	not_reported
CABIN1	not_reported
MAPK1	not_reported
HIRA	not_reported
TNRC6B	not_reported
E2F1	not_reported
RBBP7	not_reported
MAPK3	not_reported
ACD	not_reported
NBN	not_reported
CCNE1	not_reported
FZR1	not_reported
ERF	not_reported
CDK6	not_reported
H2AZ2	not_reported
EZH2	not_reported
MAPK8	not_reported
UBE2S	not_reported
MAP2K6	not_reported
NFKB1	not_reported
MAPK10	not_reported
ANAPC15	not_reported
CDKN1B	not_reported
PHC1	not_reported
ASF1A	not_reported
MAPK14	not_reported
E2F3	not_reported
LMNB1	not_reported
RAD50	not_reported
TFDP2	not_reported
MAPKAPK3	not_reported
IL1A	not_reported
RPS6KA1	not_reported
UBN1	not_reported
RNF2	not_reported
CDKN2C	not_reported
CDK2	not_reported
H1-3	not_reported
H1-1	not_reported
H2BC11	not_reported
CDKN1A	not_reported
ID1	not_reported
AGO3	not_reported
POT1	not_reported
CDKN2D	not_reported
CDC16	not_reported
H3-3B	not_reported
KDM6B	not_reported
TERF2	not_reported
CCNA1	not_reported
PHC2	not_reported
AGO4	not_reported
ETS1	not_reported
CDK4	not_reported
MDM2	not_reported
IL6	not_reported
TXN	not_reported
HMGA1	not_reported
RB1	not_reported
MINK1	not_reported
TP53	not_reported
ANAPC11	not_reported
CBX8	not_reported
CBX4	not_reported
RPS27A	not_reported
CCNA2	not_reported
H2BC1	not_reported
TERF1	not_reported
CDKN2B	not_reported
CDKN2A	not_reported
ATM	not_reported
HMGA2	not_reported
UBC	not_reported
VENTX	not_reported
ANAPC1	not_reported
TNIK	not_reported
MOV10	not_reported
ETS2	not_reported
H2BC5	not_reported
H4C8	not_reported
RBBP4	not_reported
MAPKAPK2	not_reported
H3-3A	not_reported
IGFBP7	not_reported
ANAPC10	not_reported
ANAPC16	not_reported
MAPK7	not_reported
TERF2IP	not_reported
H3-4	not_reported
BMI1	not_reported
H1-4	not_reported
STAT3	not_reported
CXCL8	not_reported
UBE2E1	not_reported
UBB	not_reported
FOS	not_reported
IFNB1	not_reported
CEBPB	not_reported
KAT5	not_reported
RELA	not_reported
PHC3	not_reported
CBX2	not_reported
UBE2C	not_reported
CCNE2	not_reported
ANAPC2	not_reported
CDC26	not_reported
RPS6KA3	not_reported
JUN	not_reported
SUZ12	not_reported
H2AC6	not_reported
H2BC4	not_reported
EHMT1	not_reported
EP400	not_reported
H3C13	not_reported
CBX6	not_reported
H2AC20	not_reported
H1-5	not_reported
H2BC21	not_reported
H2BC13	not_reported
MAPK11	not_reported
SP1	not_reported
H1-2	not_reported
H2AX	not_reported
H1-0	not_reported
ANAPC7	not_reported
H2AC7	not_reported
H2BC26	not_reported
H4C3	not_reported
H3C12	not_reported
H4C11	not_reported
H3C4	not_reported
MAP3K5	not_reported
H4C16	not_reported
H2BC12	not_reported
TFDP1	not_reported
MDM4	not_reported
H3C14	not_reported
H3C15	not_reported
RING1	not_reported
EHMT2	not_reported
UBA52	not_reported
H2AJ	not_reported
H4C15	not_reported
H4C14	not_reported
H4C12	not_reported
H2BC14	not_reported
H2BC8	not_reported
H3C8	not_reported
H2AB1	not_reported
H2BC6	not_reported
H4C6	not_reported
H2BC17	not_reported
H3C6	not_reported
H4C13	not_reported
H3C11	not_reported
H2BC9	not_reported
H3C1	not_reported
H4C9	not_reported
H2AC14	not_reported
H2BC3	not_reported
H4C5	not_reported
H2AC8	not_reported
H4C4	not_reported
H2BC7	not_reported
H3C7	not_reported
H2AC4	not_reported
H2BC10	not_reported
H4C1	not_reported
H4C2	not_reported
H3C10	not_reported
RPS6KA1	not_reported
E2F2	not_reported
MIR24-2	not_reported
MIR24-1	not_reported
TINF2	not_reported
H3-4	not_reported
H2BC26	not_reported
H3C2	not_reported
H3C3	not_reported
H2AC18	not_reported
H2AC19	not_reported
